# Carbon signaling protein SbtB possesses redox-regulated apyrase activity to facilitate regulation of bicarbonate transporter SbtA

**DOI:** 10.1101/2022.05.18.492403

**Authors:** Khaled A. Selim, Michael Haffner, Reinhard Albrecht, Hongbo Zhu, Karl Forchhammer, Marcus D. Hartmann

**Author notes:** corresponding authors: K.A. Selim & M.D. Hartmann. **Authors E-mails list:** K.A. Selim. ORCID information KAS – https://orcid.org/0000-0002-2974-9483. KF – https://orcid.org/0000-0003-3199-8101. MDH - https://orcid.org/0000-0001-6937-5677.

## Abstract

The PII superfamily consists of widespread signal transduction proteins found in all domains of life. In addition to canonical PII proteins involved in C/N sensing, structurally similar PII-like proteins evolved to fulfill diverse, yet poorly understood cellular functions. In cyanobacteria, the bicarbonate transporter SbtA is expressed with the conserved PII-like protein, SbtB, to augment intracellular C_i_ levels for efficient CO_2_-fixation. We identified SbtB as a sensor of various adenine nucleotides including the second messenger nucleotides cAMP, known as carbon-status indicator, and c-di-AMP, involved in global cellular homeostasis. Moreover, many SbtB proteins possess a C-terminal extension with a disulfide bridge. We previously implied a redox-regulatory function of this extension, which we now call R-loop. Here, we reveal an unusual ATP/ADP apyrase (diphosphohydrolase) activity of SbtB that is controlled by the R-loop. We followed the sequence of the hydrolysis reactions from ATP over ADP to AMP in crystallographic snapshots and reveal the structural mechanism by which changes of the R-loop redox state modulate apyrase activity. We further gathered evidence that this redox state is controlled by thioredoxin TrxA, suggesting that it is generally linked to cellular metabolism. Finally, we present a refined model of how SbtB regulates SbtA activity, in which both the apyrase activity and its redox regulation play a central role. This highlights SbtB as a central switch-point in cyanobacterial cell physiology, integrating not only signals from the energy state (adenyl-nucleotide binding) and the carbon supply via cAMP binding, but also from the day/night status reported by the C-terminal redox-switch.
