## Supplementary Information for "Carbon signaling protein SbtB possesses redox-regulated apyrase activity to facilitate regulation of bicarbonate transporter SbtA"

### Sheet: Mass spec. data of Strep-SbtB
Protein IDs	Majority protein IDs	Protein names	Gene names	Fasta headers	Number of Identified Peptides	Mol. weight [kDa]	Sequence length	Score	Sequence coverage [%]	Intensity R12_SbtB	iBAQ R12_SbtB	MS/MS count	id	Peptide IDs	Peptide is razor	Mod. peptide IDs	Evidence IDs	MS/MS IDs	Best MS/MS	Oxidation (M) site IDs	Oxidation (M) site positions
P73954	P73954	Membrane-associated protein slr1513	slr1513	SbtB	23	13.205	120	323.31	96.7	639740000000	106620000000	1012	0	87;335;336;390;391;584;585;629;630;665;666;667;689;770;984;985;986;1002;1118;1119;1378;1379;1380;1698	True;True;True;True;True;True;True;True;True;True;True;True;True;True;True;True;True;True;True;True;True;True;True;True	92;93;361;362;363;364;426;427;428;633;634;635;636;684;685;722;723;724;725;751;835;1059;1060;1061;1078;1222;1223;1504;1505;1506;1507;1846	207;208;209;210;211;212;213;214;215;216;217;218;219;220;221;222;223;224;225;226;227;228;229;230;231;232;233;234;235;236;237;238;992;993;994;995;996;997;998;999;1000;1001;1002;1003;1004;1005;1006;1007;1008;1009;1010;1011;1012;1013;1014;1015;1016;1017;1018;1019;1020;1021;1022;1023;1024;1025;1026;1027;1028;1029;1030;1031;1032;1033;1034;1035;1036;1037;1038;1039;1040;1041;1042;1043;1044;1045;1046;1047…	212;213;214;215;216;217;218;219;220;221;222;223;224;225;226;227;228;229;230;231;232;233;234;235;236;237;238;239;240;241;242;243;244;245;246;247;248;249;250;251;252;253;254;255;256;257;258;259;260;1054;1055;1056;1057;1058;1059;1060;1061;1062;1063;1064;1065;1066;1067;1068;1069;1070;1071;1072;1073;1074;1075;1076;1077;1078;1079;1080;1081;1082;1083;1084;1085;1086;1087;1088;1089;1090;1091;1092;1093;109…	220;1283;1424;1707;1718;2435;2444;2577;2578;2696;2712;2713;2848;3051;4392;4395;4397;4432;4997;4998;5967;5999;6035;7205	0;1;2	1;35;71
P0ABD8	P0ABD8	Biotin carboxyl carrier protein of acetyl-CoA carboxylase	accB	sp|P0ABD8|BCCP_ECOLI Biotin carboxyl carrier protein of acetyl-CoA carboxylase OS=Escherichia coli (strain K12) OX=83333 GN=accB PE=1 SV=1	4	16.687	156	57.657	28.2	11276000000	1610800000	7	177	49;79;1368;1477	True;True;True;True	51;83;1493;1494;1608	128;129;193;5064;5065;5066;5505	131;132;198;5851;5852;5853;6352	132;198;5853;6352	171	87
P0AG86	P0AG86	Protein-export protein SecB	secB	sp|P0AG86|SECB_ECOLI Protein-export protein SecB OS=Escherichia coli (strain K12) OX=83333 GN=secB PE=1 SV=1	5	17.277	155	323.31	41.9	5355400000	1071100000	10	222	222;263;283;833;1301	True;True;True;True;True	237;285;307;308;898;1421;1422	677;678;806;875;876;2883;2884;4810;4811;4812	726;727;860;929;930;3377;3378;5586;5587;5588	727;860;930;3377;5587	214;215	9;117
P0A7L0	P0A7L0	50S ribosomal protein L1	rplA	sp|P0A7L0|RL1_ECOLI 50S ribosomal protein L1 OS=Escherichia coli (strain K12) OX=83333 GN=rplA PE=1 SV=2	10	24.729	234	159.1	46.2	2641500000	203190000	28	101	9;10;342;343;460;765;1227;1514;1561;1643	True;True;True;True;True;True;True;True;True;True	9;10;11;371;372;503;830;1342;1651;1704;1790	19;20;21;22;23;24;1176;1177;1178;1581;1582;1583;2602;4605;4606;5671;5672;5673;5674;5675;5801;5802;5803;5804;5805;6031;6032;6033	19;20;21;22;23;24;1438;1439;1440;1934;1935;1936;3039;5378;5379;6555;6556;6557;6558;6559;6685;6686;6687;6688;6689;6923;6924;6925	21;24;1438;1440;1936;3039;5379;6559;6689;6924	111;112	97;109
P0AA25	P0AA25	Thioredoxin-1	trxA	sp|P0AA25|THIO_ECOLI Thioredoxin 1 OS=Escherichia coli (strain K12) OX=83333 GN=trxA PE=1 SV=2	4	11.806	109	171.03	47.7	1206600000	172370000	10	169	501;672;921;1017	True;True;True;True	545;731;993;1094;1095	1707;2306;2307;3346;3347;3751;3752;3753;3754	2062;2722;2723;2724;3931;3932;4455;4456;4457;4458	2062;2724;3932;4457	163	38
P0AEU7	P0AEU7	Chaperone protein Skp	skp	sp|P0AEU7|SKP_ECOLI Chaperone protein Skp OS=Escherichia coli (strain K12) OX=83333 GN=skp PE=1 SV=1	4	17.688	161	101.66	27.3	471430000	67347000	7	207	122;628;1010;1441	True;True;True;True	132;682;683;1086;1572	387;2157;2158;2159;2160;3738;5392	420;2566;2567;2568;2569;4442;6231	420;2566;4442;6231	189	29
P0A6Y8	P0A6Y8	Chaperone protein DnaK	dnaK	sp|P0A6Y8|DNAK_ECOLI Chaperone protein DnaK OS=Escherichia coli (strain K12) OX=83333 GN=dnaK PE=1 SV=2	18	69.114	638	323.31	31	1708100000	48802000	30	88	86;138;187;419;618;675;761;851;876;877;1003;1004;1039;1099;1136;1237;1245;1340;1408;1494;1582	True;True;True;True;True;True;True;True;True;True;True;True;True;True;True;True;True;True;True;True;True	91;148;202;459;670;734;826;917;943;944;1079;1080;1126;1202;1241;1352;1360;1464;1537;1627;1725	205;206;446;575;576;1477;1478;2120;2312;2313;2596;2924;3102;3103;3104;3729;3730;3823;3824;4184;4281;4624;4625;4641;4970;5305;5585;5586;5858;5859	210;211;483;615;616;1829;1830;2529;2729;2730;3033;3418;3669;3670;3671;4433;4434;4530;4531;4934;5034;5397;5398;5414;5751;6143;6441;6442;6745;6746	211;483;616;1830;2529;2729;3033;3418;3669;3670;4433;4434;4531;4934;5034;5398;5414;5751;6143;6441;6746	105;106	110;588
P0A9K9	P0A9K9	FKBP-type peptidyl-prolyl cis-trans isomerase SlyD	slyD	sp|P0A9K9|SLYD_ECOLI FKBP-type peptidyl-prolyl cis-trans isomerase SlyD OS=Escherichia coli (strain K12) OX=83333 GN=slyD PE=1 SV=1	1	20.853	196	166.8	4.6	132550000	26510000	38	159	237;260;389;416	True;True;True;True	252;280;281;282;425;456	710;711;712;783;784;785;786;787;788;789;790;791;792;793;794;795;796;797;798;799;800;801;1302;1303;1304;1305;1306;1467;1468;1469;1470;1471;1472;1473;1474	760;761;762;835;836;837;838;839;840;841;842;843;844;845;846;847;848;849;850;851;852;853;854;855;1565;1566;1567;1568;1569;1818;1819;1820;1821;1822;1823;1824;1825;1826	760;843;1568;1825	156;157	85;94
P0AG48	P0AG48	50S ribosomal protein L21	rplU	sp|P0AG48|RL21_ECOLI 50S ribosomal protein L21 OS=Escherichia coli (strain K12) OX=83333 GN=rplU PE=1 SV=1	3	11.564	103	32.038	26.2	133350000	22224000	9	219	663;1054;1225;1619	True;True;True;True	720;1148;1149;1340;1764	2254;2255;2256;3977;3978;3979;4602;5958;5959;5960	2664;2665;2666;4723;4724;4725;5375;6850;6851;6852	2664;4724;5375;6850
P50466	P50466	Aerotaxis receptor	aer	sp|P50466|AER_ECOLI Aerotaxis receptor OS=Escherichia coli (strain K12) OX=83333 GN=aer PE=1 SV=1	1	55.065	506	6.3694	1.8	337110000	12966000	4	284	774	TRUE	839	2621;2622;2623;2624	3058;3059;3060;3061	3058
P0ACD4	P0ACD4	Iron-sulfur cluster assembly scaffold protein IscU	iscU	sp|P0ACD4|ISCU_ECOLI Iron-sulfur cluster assembly scaffold protein IscU OS=Escherichia coli (strain K12) OX=83333 GN=iscU PE=1 SV=1	2	13.848	128	32.922	18	96392000	12049000	3	186	1102;1565	True;True	1205;1708	4188;5815	4938;4939;6699	4938;6699
P0AC69	P0AC69	Glutaredoxin-4	grxD	sp|P0AC69|GLRX4_ECOLI Glutaredoxin 4 OS=Escherichia coli (strain K12) OX=83333 GN=grxD PE=1 SV=1	2	12.879	115	29.814	21.7	82357000	11765000	2	183	385;1165	True;True	421;1272	1293;4374	1556;5131	1556;5131
P0A6A8	P0A6A8	Acyl carrier protein	acpP	sp|P0A6A8|ACP_ECOLI Acyl carrier protein OS=Escherichia coli (strain K12) OX=83333 GN=acpP PE=1 SV=2	2	8.6394	78	11.852	32.1	34232000	11411000	2	74	671;735	True;True	730;798	2305;2520	2721;2957	2721;2957
P60438	P60438	50S ribosomal protein L3	rplC	sp|P60438|RL3_ECOLI 50S ribosomal protein L3 OS=Escherichia coli (strain K12) OX=83333 GN=rplC PE=1 SV=1	2	22.243	209	86.768	10	153160000	10940000	20	288	71;83;223;461;795;1001;1019;1478;1628;1633	True;True;True;True;True;True;True;True;True;True	75;88;238;504;860;1077;1097;1609;1773;1779	169;199;200;679;680;1584;1585;1586;1587;2706;3726;3727;3757;5506;5979;5980;5981;6007;6008;6009	173;204;205;728;729;1937;1938;1939;1940;3154;4430;4431;4461;6353;6871;6872;6873;6899;6900;6901	173;205;728;1940;3154;4430;4461;6353;6873;6899	270	1
P0A7V8	P0A7V8	30S ribosomal protein S4	rpsD	sp|P0A7V8|RS4_ECOLI 30S ribosomal protein S4 OS=Escherichia coli (strain K12) OX=83333 GN=rpsD PE=1 SV=2	5	23.469	206	323.31	24.3	128760000	10730000	59	116	17;81;181;306;307;316;317;518;647;750;837;887;958;1015;1236;1246;1645	True;True;True;True;True;True;True;True;True;True;True;True;True;True;True;True;True	18;85;86;196;332;333;342;343;564;702;813;903;954;1031;1091;1092;1351;1361;1792	36;37;38;39;195;196;197;563;564;565;566;927;928;947;948;949;950;951;952;1753;1754;1755;1756;1757;2206;2207;2208;2209;2210;2211;2550;2551;2552;2890;2891;2892;2893;2894;3133;3134;3135;3578;3579;3580;3581;3746;3747;3748;3749;4621;4622;4623;4642;4643;6036;6037;6038;6039;6040;6041	36;37;38;39;200;201;202;603;604;605;606;985;986;1008;1009;1010;1011;1012;1013;2108;2109;2110;2111;2112;2616;2617;2618;2619;2620;2621;2987;2988;2989;3384;3385;3386;3387;3388;3700;3701;3702;4218;4219;4220;4221;4450;4451;4452;4453;5394;5395;5396;5415;5416;6928;6929;6930;6931;6932;6933;6934	39;201;606;985;986;1009;1012;2108;2618;2987;3385;3701;4218;4451;5396;5416;6932	122;123;124	105;124;178
P62399	P62399	50S ribosomal protein L5	rplE	sp|P62399|RL5_ECOLI 50S ribosomal protein L5 OS=Escherichia coli (strain K12) OX=83333 GN=rplE PE=1 SV=2	3	20.301	179	109.92	26.8	82647000	8264700	21	293	95;348;521;733;872;880;897;898;1053;1164	True;True;True;True;True;True;True;True;True;True	102;377;567;795;796;938;947;964;965;1147;1271	270;1186;1187;1188;1761;1762;2515;2516;2517;2518;3090;3091;3108;3109;3173;3174;3175;3176;3975;3976;4372;4373	294;1448;1449;1450;2116;2117;2952;2953;2954;2955;3657;3658;3675;3676;3740;3741;3742;3743;4721;4722;5129;5130	294;1448;2116;2952;3658;3675;3740;3743;4722;5129	274;275;276	38;96;130
P02358	P02358	30S ribosomal protein S6;30S ribosomal protein S6, fully modified isoform;30S ribosomal protein S6, non-modified isoform	rpsF	sp|P02358|RS6_ECOLI 30S ribosomal protein S6 OS=Escherichia coli (strain K12) OX=83333 GN=rpsF PE=1 SV=1	2	15.703	135	35.04	9.6	55851000	7978700	3	50	589;1450;1724	True;True;True	640;1581;1873	2060;5406;6341	2468;6245;7289	2468;6245;7289	86	102
P0A6Q6	P0A6Q6	3-hydroxyacyl-[acyl-carrier-protein] dehydratase FabZ	fabZ	sp|P0A6Q6|FABZ_ECOLI 3-hydroxyacyl-[acyl-carrier-protein] dehydratase FabZ OS=Escherichia coli (strain K12) OX=83333 GN=fabZ PE=1 SV=1	2	17.033	151	21.655	15.9	69383000	7709200	2	80	417;849	True;True	457;915	1475;2919;2920	1827;3413;3414	1827;3413
P02931	P02931	Outer membrane protein F	ompF	sp|P02931|OMPF_ECOLI Outer membrane porin F OS=Escherichia coli (strain K12) OX=83333 GN=ompF PE=1 SV=1	4	39.333	362	180.13	14.6	134020000	7445800	25	54	45;162;214;435;1055;1095;1473;1555;1671;1676	True;True;True;True;True;True;True;True;True;True	47;175;229;475;1150;1198;1604;1698;1819;1824	106;107;504;505;506;657;658;659;660;1526;1527;3980;3981;4177;5498;5786;5787;5788;6100;6101;6102;6110;6111;6112	106;107;108;543;544;545;704;705;706;707;1879;1880;4726;4727;4927;6345;6670;6671;6672;6994;6995;6996;7004;7005;7006	108;543;705;1880;4726;4927;6345;6670;6994;7004	88	329
P0A7T7	P0A7T7	30S ribosomal protein S18	rpsR	sp|P0A7T7|RS18_ECOLI 30S ribosomal protein S18 OS=Escherichia coli (strain K12) OX=83333 GN=rpsR PE=1 SV=2	1	8.9863	75	33.284	13.3	20386000	6795300	7	111	432;1113;1712	True;True;True	472;1217;1861	1522;4230;4231;6313;6314;6315;6316	1875;4983;4984;7261;7262;7263;7264	1875;4984;7263
P06987	P06987	Histidine biosynthesis bifunctional protein HisB;Histidinol-phosphatase;Imidazoleglycerol-phosphate dehydratase	hisB	sp|P06987|HIS7_ECOLI Histidine biosynthesis bifunctional protein HisB OS=Escherichia coli (strain K12) OX=83333 GN=hisB PE=1 SV=1	6	40.278	355	83.193	24.5	97764000	6517600	33	66	38;108;217;399;697;808;1534;1550;1707	True;True;True;True;True;True;True;True;True	39;117;232;438;439;759;873;1674;1692;1693;1855;1856	91;356;357;358;359;664;665;666;667;1395;1396;1397;1398;1399;2430;2761;2762;2763;2764;5723;5774;5775;5776;5777;6292;6293;6294;6295;6296;6297;6298;6299	91;389;390;391;392;711;712;713;714;715;1741;1742;1743;1744;1745;2866;3209;3210;3211;3212;6607;6658;6659;6660;6661;7240;7241;7242;7243;7244;7245;7246;7247	91;391;712;1743;2866;3210;6607;6658;7247	93;94;95;96	120;204;262;297
P60723	P60723	50S ribosomal protein L4	rplD	sp|P60723|RL4_ECOLI 50S ribosomal protein L4 OS=Escherichia coli (strain K12) OX=83333 GN=rplD PE=1 SV=1	3	22.086	201	55.553	18.9	65245000	5931400	8	289	198;199;1321	True;True;True	213;214;1442	613;614;615;616;617;618;4874;4875	659;660;661;662;663;664;5652;5653	660;662;5653
P0ACC3	P0ACC3	Iron-sulfur cluster insertion protein ErpA	erpA	sp|P0ACC3|ERPA_ECOLI Iron-sulfur cluster insertion protein ErpA OS=Escherichia coli (strain K12) OX=83333 GN=erpA PE=1 SV=1	2	12.1	114	26.904	25.4	34470000	5745000	2	185	1284;1343	True;True	1400;1467	4744;4979	5519;5760	5519;5760
P0A7X3	P0A7X3	30S ribosomal protein S9	rpsI	sp|P0A7X3|RS9_ECOLI 30S ribosomal protein S9 OS=Escherichia coli (strain K12) OX=83333 GN=rpsI PE=1 SV=2	2	14.856	130	97.543	14.6	23467000	3911100	27	119	44;98;488;1199;1258;1338;1543	True;True;True;True;True;True;True	45;46;105;106;532;1311;1312;1374;1461;1683	101;102;103;104;105;277;278;279;280;281;1659;1660;4501;4502;4503;4504;4505;4506;4681;4682;4963;4964;4965;4966;5745;5746;5747	101;102;103;104;105;301;302;303;304;305;2014;2015;5271;5272;5273;5274;5275;5276;5456;5457;5744;5745;5746;5747;6629;6630;6631	104;303;2014;5272;5457;5744;6629	128;129	57;88
P06149	P06149	D-lactate dehydrogenase	dld	sp|P06149|DLD_ECOLI Quinone-dependent D-lactate dehydrogenase OS=Escherichia coli (strain K12) OX=83333 GN=dld PE=1 SV=3	1	64.612	571	10.641	1.6	121820000	3292500	2	63	201;220	True;True	216;235	622;671	669;720	669;720
P0A9Y6	P0A9Y6	Cold shock-like protein CspC	cspC	sp|P0A9Y6|CSPC_ECOLI Cold shock-like protein CspC OS=Escherichia coli (strain K12) OX=83333 GN=cspC PE=1 SV=2	1	7.4023	69	6.2375	17.4	11922000	2980500	1	166	473	TRUE	517	1616	1969	1969
P0A7R1	P0A7R1	50S ribosomal protein L9	rplI	sp|P0A7R1|RL9_ECOLI 50S ribosomal protein L9 OS=Escherichia coli (strain K12) OX=83333 GN=rplI PE=1 SV=1	2	15.769	149	10.662	10.7	30762000	2796500	2	106	1041;1063	True;True	1128;1158	3826;3991	4533;4738	4533;4738
P0A7V3	P0A7V3	30S ribosomal protein S3	rpsC	sp|P0A7V3|RS3_ECOLI 30S ribosomal protein S3 OS=Escherichia coli (strain K12) OX=83333 GN=rpsC PE=1 SV=2	2	25.983	233	323.31	9.9	31994000	2666100	59	115	25;166;291;292;468;469;499;742;784;798;867;869;978;1123;1232;1605;1626;1627;1635;1636	True;True;True;True;True;True;True;True;True;True;True;True;True;True;True;True;True;True;True;True	26;180;317;318;511;512;513;543;805;849;863;933;935;1053;1227;1347;1750;1771;1772;1781;1782	55;56;57;58;520;521;893;894;895;896;897;898;1598;1599;1600;1601;1602;1603;1604;1605;1606;1607;1704;2534;2535;2650;2651;2719;2720;2721;2722;3079;3080;3081;3084;3085;3653;3654;3655;3656;3657;4251;4252;4615;4616;5911;5912;5975;5976;5977;5978;6011;6012;6013;6014;6015	55;56;57;58;560;561;947;948;949;950;951;952;953;954;955;1951;1952;1953;1954;1955;1956;1957;1958;1959;1960;2059;2971;2972;3087;3088;3167;3168;3169;3170;3646;3647;3648;3651;3652;4302;4303;4304;4305;4306;5004;5005;5388;5389;6802;6803;6867;6868;6869;6870;6903;6904;6905;6906;6907	58;561;948;955;1951;1958;2059;2972;3088;3170;3648;3651;4303;5004;5389;6803;6867;6870;6905;6906	121	211
P0A910	P0A910	Outer membrane protein A	ompA	sp|P0A910|OMPA_ECOLI Outer membrane protein A OS=Escherichia coli (strain K12) OX=83333 GN=ompA PE=1 SV=1	4	37.2	346	222.36	16.8	45014000	2500800	24	144	124;125;150;216;241;400;498;512;661;871;1231;1289	True;True;True;True;True;True;True;True;True;True;True;True	134;135;161;231;257;440;542;556;718;937;1346;1408	389;390;391;392;479;662;663;719;720;1400;1401;1402;1703;1732;1733;2250;2251;3087;3088;3089;4614;4758;4759;4760	422;423;424;425;516;709;710;769;770;1746;1747;1748;2058;2087;2088;2660;2661;3654;3655;3656;5387;5534;5535;5536	422;425;516;709;770;1748;2058;2087;2660;3655;5387;5534	141	300
P0AG67	P0AG67	30S ribosomal protein S1	rpsA	sp|P0AG67|RS1_ECOLI 30S ribosomal protein S1 OS=Escherichia coli (strain K12) OX=83333 GN=rpsA PE=1 SV=1	4	61.157	557	58.843	7.5	61816000	2377500	4	221	51;1175;1176;1183	True;True;True;True	53;1282;1283;1291	132;4410;4411;4426	135;5167;5168;5184	135;5167;5168;5184
P0C0V0	P0C0V0	Periplasmic serine endoprotease DegP	degP	sp|P0C0V0|DEGP_ECOLI Periplasmic serine endoprotease DegP OS=Escherichia coli (strain K12) OX=83333 GN=degP PE=1 SV=1	4	49.354	474	62.019	11	47461000	2373100	4	229	62;971;1088;1285	True;True;True;True	66;1045;1186;1401	157;3640;4110;4745	161;4289;4859;5520	161;4289;4859;5520
P0AGJ5	P0AGJ5	Uncharacterized tRNA/rRNA methyltransferase YfiF	yfiF	sp|P0AGJ5|YFIF_ECOLI Uncharacterized tRNA/rRNA methyltransferase YfiF OS=Escherichia coli (strain K12) OX=83333 GN=yfiF PE=1 SV=1	3	37.784	345	75.972	15.9	35405000	2360300	3	226	170;1407;1656	True;True;True	184;1536;1803	527;5304;6065	567;6142;6958	567;6142;6958
P28911	P28911	Uncharacterized protein YhhH	yhhH	sp|P28911|YHHH_ECOLI Uncharacterized protein YhhH OS=Escherichia coli (strain K12) OX=83333 GN=yhhH PE=4 SV=1	1	14.531	127	6.6167	8.7	11302000	2260500	1	260	1042	TRUE	1129	3827	4534	4534
P0A717	P0A717	Ribose-phosphate pyrophosphokinase	prs	sp|P0A717|KPRS_ECOLI Ribose-phosphate pyrophosphokinase OS=Escherichia coli (strain K12) OX=83333 GN=prs PE=1 SV=2	3	34.218	315	33.152	13	28418000	2186000	5	89	109;729;999;1634	True;True;True;True	118;791;1074;1780	360;2507;2508;3721;6010	393;2944;2945;4425;6902	393;2945;4425;6902
P63020	P63020	Fe/S biogenesis protein NfuA	nfuA	sp|P63020|NFUA_ECOLI Fe/S biogenesis protein NfuA OS=Escherichia coli (strain K12) OX=83333 GN=nfuA PE=1 SV=1	1	20.997	191	6.3223	5.2	10937000	1822900	1	294	1188	TRUE	1297	4443	5201	5201
P0ADE8	P0ADE8	tRNA-modifying protein YgfZ	ygfZ	sp|P0ADE8|YGFZ_ECOLI tRNA-modifying protein YgfZ OS=Escherichia coli (strain K12) OX=83333 GN=ygfZ PE=1 SV=2	3	36.094	326	27.454	11.7	29547000	1738100	3	193	16;210;297	True;True;True	17;225;323	35;649;910	35;696;967	35;696;967
P0A7R9	P0A7R9	30S ribosomal protein S11	rpsK	sp|P0A7R9|RS11_ECOLI 30S ribosomal protein S11 OS=Escherichia coli (strain K12) OX=83333 GN=rpsK PE=1 SV=2	1	13.845	129	85.007	12.4	10252000	1708700	17	108	99;794;1082;1161;1390	True;True;True;True;True	107;859;1180;1268;1519	282;2702;2703;2704;2705;4098;4355;4356;4357;4358;4359;4360;4361;4362;5241;5242;5243	306;3150;3151;3152;3153;4847;5109;5110;5111;5112;5113;5114;5115;5116;6078;6079;6080	306;3151;4847;5113;6078	114	85
P0A862	P0A862	Thiol peroxidase	tpx	sp|P0A862|TPX_ECOLI Thiol peroxidase OS=Escherichia coli (strain K12) OX=83333 GN=tpx PE=1 SV=2	1	17.835	168	18.837	7.7	11605000	1657800	1	123	235	TRUE	250	705	755	755
P0A744	P0A744	Peptide methionine sulfoxide reductase MsrA	msrA	sp|P0A744|MSRA_ECOLI Peptide methionine sulfoxide reductase MsrA OS=Escherichia coli (strain K12) OX=83333 GN=msrA PE=1 SV=2	1	23.315	212	6.8436	6.6	14888000	1654200	0	92	362	TRUE	395	1238	1501	1501
P39099	P39099	Periplasmic pH-dependent serine endoprotease DegQ	degQ	sp|P39099|DEGQ_ECOLI Periplasmic pH-dependent serine endoprotease DegQ OS=Escherichia coli (strain K12) OX=83333 GN=degQ PE=1 SV=1	4	47.204	455	33.734	12.1	34560000	1645700	4	276	57;454;516;1117	True;True;True;True	60;497;562;1221	144;1568;1750;4238	147;1921;2105;4991	147;1921;2105;4991
P0A9B2	P0A9B2	Glyceraldehyde-3-phosphate dehydrogenase A	gapA	sp|P0A9B2|G3P1_ECOLI Glyceraldehyde-3-phosphate dehydrogenase A OS=Escherichia coli (strain K12) OX=83333 GN=gapA PE=1 SV=2	2	35.532	331	61.378	8.5	33810000	1536800	10	152	66;969;993;1556;1586;1607	True;True;True;True;True;True	70;1043;1068;1699;1729;1752	163;3637;3710;5789;5790;5791;5868;5869;5870;5916	167;4286;4414;6673;6674;6675;6756;6757;6758;6807	167;4286;4414;6673;6756;6807	150	229
P02359	P02359	30S ribosomal protein S7	rpsG	sp|P02359|RS7_ECOLI 30S ribosomal protein S7 OS=Escherichia coli (strain K12) OX=83333 GN=rpsG PE=1 SV=3	2	20.019	179	142.81	16.8	13440000	1493400	25	51	439;440;771;814;815;1266;1298;1552;1553;1554	True;True;True;True;True;True;True;True;True;True	479;480;481;482;836;879;880;1382;1417;1695;1696;1697	1533;1534;1535;1536;1537;1538;1539;1540;1541;1542;2616;2774;2775;2776;2777;2778;4696;4697;4805;5780;5781;5782;5783;5784;5785	1886;1887;1888;1889;1890;1891;1892;1893;1894;1895;3053;3222;3223;3224;3225;3226;5471;5472;5581;6664;6665;6666;6667;6668;6669	1889;1892;3053;3222;3225;5472;5581;6664;6667;6669	87	31
P0AFG6	P0AFG6	Dihydrolipoyllysine-residue succinyltransferase component of 2-oxoglutarate dehydrogenase complex	sucB	sp|P0AFG6|ODO2_ECOLI Dihydrolipoyllysine-residue succinyltransferase component of 2-oxoglutarate dehydrogenase complex OS=Escherichia coli (strain K12) OX=83333 GN=sucB PE=1 SV=2	2	44.011	405	86.502	6.9	28658000	1432900	2	211	354;1200	True;True	385;1313	1203;4507	1465;5277	1465;5277
P30177	P30177	Uncharacterized protein YbiB	ybiB	sp|P30177|YBIB_ECOLI Uncharacterized protein YbiB OS=Escherichia coli (strain K12) OX=83333 GN=ybiB PE=1 SV=1	2	35.048	320	30.388	8.8	25374000	1409700	5	262	182;825;866	True;True;True	197;890;932	567;2809;3076;3077;3078	607;3257;3643;3644;3645	607;3257;3644
P0ABK5	P0ABK5	Cysteine synthase A	cysK	sp|P0ABK5|CYSK_ECOLI Cysteine synthase A OS=Escherichia coli (strain K12) OX=83333 GN=cysK PE=1 SV=2	3	34.489	323	43.835	14.6	20480000	1365400	4	179	35;92;707;1711	True;True;True;True	36;98;769;1860	84;264;2448;6312	84;288;2885;7260	84;288;2885;7260
P0A912	P0A912	Peptidoglycan-associated lipoprotein	pal	sp|P0A912|PAL_ECOLI Peptidoglycan-associated lipoprotein OS=Escherichia coli (strain K12) OX=83333 GN=pal PE=1 SV=1	1	18.824	173	28.639	5.8	7116200	1016600	7	145	558;573;1631	True;True;True	606;621;1777	1898;1899;1923;6001;6002;6003;6004;6005	2258;2259;2283;6893;6894;6895;6896;6897	2258;2283;6894
P0A7W1	P0A7W1	30S ribosomal protein S5	rpsE	sp|P0A7W1|RS5_ECOLI 30S ribosomal protein S5 OS=Escherichia coli (strain K12) OX=83333 GN=rpsE PE=1 SV=2	1	17.603	167	277.84	8.4	10898000	990710	44	117	128;163;171;369;654;1090;1131;1132;1250;1544	True;True;True;True;True;True;True;True;True;True	138;176;185;402;711;1188;1189;1235;1236;1365;1366;1684;1685;1686	405;406;407;507;508;509;510;528;529;530;1249;1250;2232;2233;4112;4113;4114;4115;4116;4117;4118;4268;4269;4270;4650;4651;4652;4653;4654;4655;5748;5749;5750;5751;5752;5753;5754;5755;5756;5757;5758;5759;5760	438;439;440;546;547;548;549;568;569;570;1512;1513;2642;2643;4861;4862;4863;4864;4865;4866;4867;5021;5022;5023;5423;5424;5425;5426;5427;5428;5429;6632;6633;6634;6635;6636;6637;6638;6639;6640;6641;6642;6643;6644	439;546;570;1512;2643;4866;5022;5023;5426;6632	125;126;127	71;96;111
P0A6F5	P0A6F5	60 kDa chaperonin	groL	sp|P0A6F5|CH60_ECOLI 60 kDa chaperonin OS=Escherichia coli (strain K12) OX=83333 GN=groL PE=1 SV=2	2	57.328	548	170.92	5.1	29481000	950990	9	77	21;158;566;809;1173;1548	True;True;True;True;True;True	22;171;614;874;1280;1690	46;496;1915;2765;2766;4407;5770;5771;5772	46;534;2275;3213;3214;5164;6654;6655;6656	46;534;2275;3213;5164;6656	100;101;102	111;114;389
P0AAC8	P0AAC8	Iron-binding protein IscA	iscA	sp|P0AAC8|ISCA_ECOLI Iron-binding protein IscA OS=Escherichia coli (strain K12) OX=83333 GN=iscA PE=1 SV=1	1	11.556	107	16.03	13.1	6651900	950270	1	171	1350	TRUE	1474	5012	5799	5799
P0A6X3	P0A6X3	RNA-binding protein Hfq	hfq	sp|P0A6X3|HFQ_ECOLI RNA-binding protein Hfq OS=Escherichia coli (strain K12) OX=83333 GN=hfq PE=1 SV=2	1	11.166	102	168.68	11.8	4742000	948400	24	85	85;352;531;532;587;1108;1128;1609	True;True;True;True;True;True;True;True	90;383;577;578;638;1211;1232;1754	203;204;1197;1198;1199;1200;1794;1795;1796;1797;1798;1799;2052;2053;2054;2055;4197;4198;4199;4263;4264;5919;5920;5921;5922	208;209;1459;1460;1461;1462;2149;2150;2151;2152;2153;2154;2460;2461;2462;2463;4948;4949;4950;5016;5017;6810;6811;6812;6813	208;1461;2152;2154;2462;4950;5017;6812	104	53
P0A917	P0A917	Outer membrane protein X	ompX	sp|P0A917|OMPX_ECOLI Outer membrane protein X OS=Escherichia coli (strain K12) OX=83333 GN=ompX PE=1 SV=1	1	18.602	171	27.547	8.2	6264900	894980	7	146	423;1101;1394	True;True;True	463;1204;1523	1486;1487;4186;4187;5252;5253;5254	1838;1839;4936;4937;6089;6090;6091	1839;4936;6089
P0A6M8	P0A6M8	Elongation factor G	fusA	sp|P0A6M8|EFG_ECOLI Elongation factor G OS=Escherichia coli (strain K12) OX=83333 GN=fusA PE=1 SV=2	3	77.58	704	44.044	5.5	28074000	802120	9	79	56;529;576;633;1008;1678	True;True;True;True;True;True	59;575;625;688;1084;1826	142;143;1788;1789;1790;1791;1932;2177;3736;6115	145;146;2143;2144;2145;2146;2292;2586;4440;7009	146;2145;2292;2586;4440;7009	103	409
P0A6Y5	P0A6Y5	33 kDa chaperonin	hslO	sp|P0A6Y5|HSLO_ECOLI 33 kDa chaperonin OS=Escherichia coli (strain K12) OX=83333 GN=hslO PE=1 SV=1	2	32.534	292	14.745	8.2	7632000	587070	2	87	1423;1710	True;True	1553;1859	5351;6311	6189;7259	6189;7259
P0A6X7	P0A6X7	Integration host factor subunit alpha	ihfA	sp|P0A6X7|IHFA_ECOLI Integration host factor subunit alpha OS=Escherichia coli (strain K12) OX=83333 GN=ihfA PE=1 SV=1	1	11.354	99	6.749	10.1	3309500	551590	1	86	960	TRUE	1033	3583	4223	4223
P02413	P02413	50S ribosomal protein L15	rplO	sp|P02413|RL15_ECOLI 50S ribosomal protein L15 OS=Escherichia coli (strain K12) OX=83333 GN=rplO PE=1 SV=1	1	14.98	144	56.77	8.3	4387300	548410	11	52	13;14;926;1535;1570	True;True;True;True;True	14;15;998;1675;1713	30;31;32;33;3354;3355;5724;5725;5726;5826;5827	30;31;32;33;3939;3940;6608;6609;6610;6711;6712	30;33;3939;6608;6712
P31057	P31057	3-methyl-2-oxobutanoate hydroxymethyltransferase	panB	sp|P31057|PANB_ECOLI 3-methyl-2-oxobutanoate hydroxymethyltransferase OS=Escherichia coli (strain K12) OX=83333 GN=panB PE=1 SV=1	1	28.237	264	7.6215	4.9	3068900	438410	0	263	383	TRUE	419	1289	1552	1552
P0A9P0	P0A9P0	Dihydrolipoyl dehydrogenase	lpdA	sp|P0A9P0|DLDH_ECOLI Dihydrolipoyl dehydrogenase OS=Escherichia coli (strain K12) OX=83333 GN=lpdA PE=1 SV=2	1	50.688	474	18.612	2.3	9102600	413760	4	162	749;1572;1677	True;True;True	812;1715;1825	2549;5830;6113;6114	2986;6715;7007;7008	2986;6715;7008	159	104
P60422	P60422	50S ribosomal protein L2	rplB	sp|P60422|RL2_ECOLI 50S ribosomal protein L2 OS=Escherichia coli (strain K12) OX=83333 GN=rplB PE=1 SV=2	1	29.86	273	226.33	3.7	5767300	411950	65	287	59;60;149;209;504;554;572;616;1069;1071;1275;1276;1417;1647	True;True;True;True;True;True;True;True;True;True;True;True;True;True	63;64;159;160;224;548;601;602;620;668;1166;1167;1169;1391;1392;1546;1794	150;151;152;153;154;155;470;471;472;473;474;475;476;477;478;646;647;648;1713;1714;1715;1883;1884;1885;1886;1887;1888;1889;1890;1891;1892;1922;2113;2114;2115;4013;4014;4015;4016;4017;4018;4019;4020;4025;4026;4027;4028;4029;4718;4719;4720;4721;4722;4723;4724;4725;4726;4727;5335;5336;6044;6045;6046;6047;6048	153;154;155;156;157;158;159;507;508;509;510;511;512;513;514;515;693;694;695;2068;2069;2070;2242;2243;2244;2245;2246;2247;2248;2249;2250;2251;2252;2282;2522;2523;2524;4760;4761;4762;4763;4764;4765;4766;4767;4772;4773;4774;4775;4776;5493;5494;5495;5496;5497;5498;5499;5500;5501;5502;6173;6174;6937;6938;6939;6940;6941	153;155;513;693;2069;2244;2282;2523;4765;4775;5495;5501;6173;6939	266;267;268;269	132;146;201;225
P0A855	P0A855	Protein TolB	tolB	sp|P0A855|TOLB_ECOLI Tol-Pal system protein TolB OS=Escherichia coli (strain K12) OX=83333 GN=tolB PE=1 SV=1	1	45.955	430	45.631	6.7	6836500	359820	1	122	1362	TRUE	1487	5052	5839	5839
P77150	P77150	Pyridoxamine kinase	pdxY	sp|P77150|PDXY_ECOLI Pyridoxal kinase PdxY OS=Escherichia coli (strain K12) OX=83333 GN=pdxY PE=1 SV=3	1	31.322	287	12.706	4.5	4221900	301560	1	311	105;324	True;True	114;350	351;961	384;1022	384;1022
P17854	P17854	Phosphoadenosine phosphosulfate reductase	cysH	sp|P17854|CYSH_ECOLI Phosphoadenosine phosphosulfate reductase OS=Escherichia coli (strain K12) OX=83333 GN=cysH PE=1 SV=3	1	27.975	244	6.4197	4.9	2790600	214660	1	240	329	TRUE	355	968	1029	1029
P0A6W9	P0A6W9	Glutamate--cysteine ligase	gshA	sp|P0A6W9|GSH1_ECOLI Glutamate--cysteine ligase OS=Escherichia coli (strain K12) OX=83333 GN=gshA PE=1 SV=1	1	58.269	518	14.911	3.5	5153300	198210	1	84	1335	TRUE	1458	4949	5730	5730
P0A6B7	P0A6B7	Cysteine desulfurase IscS	iscS	sp|P0A6B7|ISCS_ECOLI Cysteine desulfurase IscS OS=Escherichia coli (strain K12) OX=83333 GN=iscS PE=1 SV=1	1	45.089	404	6.2387	3	3759100	163440	2	75	300	TRUE	326	915;916	973;974	973
